# Learning from pre-pandemic data to forecast viral escape

**DOI:** 10.1101/2022.07.21.501023

**Authors:** Nicole N. Thadani, Sarah Gurev, Pascal Notin, Noor Youssef, Nathan J. Rollins, Chris Sander, Yarin Gal, Debora S. Marks

## Abstract

Effective pandemic preparedness relies on anticipating viral mutations that are able to evade host immune responses in order to facilitate vaccine and therapeutic design. However, current strategies for viral evolution prediction are not available early in a pandemic – experimental approaches require host polyclonal antibodies to test against and existing computational methods draw heavily from current strain prevalence to make reliable predictions of variants of concern. To address this, we developed EVEscape, a generalizable, modular framework that combines fitness predictions from a deep learning model of historical sequences with biophysical structural information. EVEscape quantifies the viral escape potential of mutations at scale and has the advantage of being applicable before surveillance sequencing, experimental scans, or 3D structures of antibody complexes are available. We demonstrate that EVEscape, trained on sequences available prior to 2020, is as accurate as high-throughput experimental scans at anticipating pandemic variation for SARS-CoV-2 and is generalizable to other viruses including Influenza, HIV, and understudied viruses with pandemic potential such as Lassa and Nipah. We provide continually updated escape scores for all current strains of SARS-CoV-2 and predict likely additional mutations to forecast emerging strains as a tool for ongoing vaccine development (evescape.org).
