## Supplementary material for "Learning from pre-pandemic data to forecast viral escape": Data S2: Deunas-Decamp2016_merged_exp_mods.csv

mutation	Fitness Effect	prediction_independent	prediction_epistatic	neg_evol_indices
F361A	-1.0	-7.558289450290916	-9.411656313970523	-10.488586
F361C	-1.04	-9.314698928662462	-9.658058510433875	-11.404297
F361D	-1.03	-10.696667010417974	-10.540172975657695	-12.386353
F361E	-1.0	-9.314698928662462	-9.968503418733237	-11.582581
F361G	-1.0	-8.24341814470744	-8.686636997309506	-10.451965
F361H	-1.14	-9.304835058092332	-10.11160217394081	-11.60437
F361I	-0.94	-5.954551340534091	-7.1072843890033255	-8.078491
F361K	-1.08	-8.243418138716581	-9.543370410662646	-10.851074
F361L	-0.24	-4.476045391520144	-5.706962513664621	-7.157593
F361M	-0.67	-9.129236735225316	-9.882243728397045	-11.825562
F361N	-1.11	-7.4000276159460014	-9.788824143257443	-10.685059
F361P	-1.22	-9.28889678963458	-9.69694416347238	-11.453552
F361Q	-1.04	-11.851998617578808	-10.824641923715715	-12.864258
F361R	-1.0	-11.851998617509576	-10.824641923715715	-12.959778
F361S	-1.0	-7.073140276174166	-8.048506343013287	-9.074707
F361T	-1.0	-7.5418754063096785	-8.832308921778349	-9.931091
F361V	-0.8	-6.50838674436886	-7.4371691331161855	-8.510986
F361Y	-0.3	-5.06205697140191	-6.52861007530737	-7.4385986
F361*	-1.0
N362A	-0.69	-1.3771811173020256	-5.164404619292327	-4.7218018
N362C	-0.97	-8.29616284705028	-8.695253951709219	-9.789307
N362D	0.34	-2.585310021426734	-3.377947138626041	-3.6802979
N362E	0.06	-1.7258312480361706	-2.919708742192597	-3.6554565
N362F	-0.73	-6.175551041593452	-7.119020645230194	-8.076599
N362G	-0.59	-4.274751020814394	-5.582094250650698	-6.6383057
N362H	-0.72	-5.563306467069023	-6.036735793972184	-7.1417847
N362I	-0.38	-5.668038009789716	-7.151793674656801	-8.003296
N362K	-0.12	-0.8440356533099949	-1.3571629236794251	-1.4729004
N362L	-0.52	-4.0980830052030806	-6.352632571211871	-7.2872925
N362M	-0.33	-5.2042348114421015	-5.811114632913814	-6.9729004
N362P	-1.22	-7.234851473124984	-7.887101881019248	-8.87146
N362Q	-0.49	-1.160920680764688	-2.817776615724142	-3.6142578
N362R	-0.18	-2.4972840015724973	-3.2758184090071154	-4.0056763
N362S	-0.38	-3.123933759500668	-3.5143171419476857	-4.0012817
N362T	-0.33	-1.284126026222721	-1.8845770130828896	-2.8183594
N362V	-0.63	-5.453658466695366	-6.94482211185823	-7.9960938
N362W	-1.19	-6.969815352740698	-7.892673602094874	-9.137878
N362Y	-0.7	-7.258989474543044	-7.660381010286983	-8.871094
N362*	-1.0
Q363A	-0.32	-2.372294665212617	-6.501037207670379	-5.551697
Q363C	-0.9	-10.102327589633392	-10.61601476156602	-9.960449
Q363D	0.18	-5.065245405341522	-7.28841066394034	-6.271179
Q363E	0.41	-3.0396774881314923	-5.2187561952960095	-4.381897
Q363F	-1.14	-6.620741709876584	-8.704016802637852	-8.101257
Q363G	-0.63	-4.157684958909736	-6.583582225273858	-5.5581665
Q363H	-0.69	-1.4771428255758594	-3.083047040825477	-1.3173828
Q363I	-1.22	-5.372361732944017	-7.553904315402633	-6.8360596
Q363K	-0.15	-1.7083468004385112	-3.645000152340799	-2.5484009
Q363L	-1.11	-5.182275740018428	-7.720832871663333	-6.7440796
Q363M	-1.05	-7.294365284341004	-9.095542648711898	-8.834778
Q363N	-0.52	-1.0780222561556672	-4.598482592809887	-2.9013062
Q363P	-0.61	0.1960634985244902	-3.869826756897965	-1.5372925
Q363R	-0.33	-2.021959981293296	-2.845237464236561	-1.9754639
Q363S	-1.01	-0.5929578787493726	-3.4529300360300117	-2.9614868
Q363T	-0.81	-3.370526140993295	-5.987491267827863	-5.4375
Q363V	-0.95	-6.135053239612041	-8.446201466034836	-7.811096
Q363W	-0.5	-6.406044377217581	-8.67452295495059	-8.41449
Q363Y	-1.02	-7.289810241490761	-9.040350475159356	-8.248779
Q363*	-1.08
P364A	-0.74	-1.9723475107445587	-1.5425119513747632	-2.3919067
P364C	-1.05	-9.932778540775477	-7.367239335780141	-8.638062
P364D	-1.02	-7.698615001827481	-6.583561934119643	-7.705261
P364E	-0.94	-5.665597383855706	-5.616757704403426	-6.682068
P364F	-1.06	-7.087218339489914	-5.925175409251096	-7.2781982
P364G	-0.95	-6.082107341785848	-5.263359486246372	-6.59906
P364H	-0.24	-0.7611228984754597	0.5899514058692148	-1.149353
P364I	-1.15	-10.087960464456296	-7.3891381006660595	-8.711182
P364K	-1.01	-6.084017224127974	-5.469396762458928	-6.6864014
P364L	-0.95	-5.438269434492479	-4.488134635519145	-5.9069824
P364M	-1.02	-10.087964953178387	-7.3891381006660595	-8.725403
P364N	-0.37	-4.938747973335285	-3.493506716232332	-4.8668823
P364Q	-0.98	-3.6746379941439176	-3.5316782419831725	-4.660095
P364R	-1.05	-3.4932368188733776	-6.191180128498672	-5.632202
P364S	-0.14	1.215417767664329	2.8526473467136384	2.8446045
P364T	-0.86	-3.7246049903331855	-2.126063887935743	-3.7282715
P364V	-0.62	-5.951681689656386	-5.205666957684571	-6.4519653
P364W	-1.09	-7.886478197361457	-6.681937726108117	-7.7683716
P364Y	-0.82	-5.805891919241869	-5.406012575364002	-6.694763
P364*	-1.08
S365A	0.17	-2.5417070791327263	-2.2935360415285686	-3.6123047
S365C	-0.6	-11.45625990233838	-9.478960595868102	-11.676575
S365D	-0.85	-8.491496390763423	-7.894737453221296	-9.928955
S365E	-0.97	-6.318504984822956	-6.793629157440591	-8.4557495
S365F	-0.68	-9.140118947316086	-8.363413003109855	-10.734863
S365G	-0.95	-5.535478070441538	-6.700268047217833	-8.349548
S365H	-1.05	-7.56000968095707	-7.547549184910167	-9.488281
S365I	-0.81	-5.486284746895131	-5.599363895096758	-7.267395
S365K	-1.0	-4.234549696064184	-4.995564575870958	-6.512207
S365L	-1.02	-5.549513646188682	-5.788888068058441	-7.1709595
S365M	-0.79	-8.958367836473952	-8.209383317208449	-10.220459
S365N	-0.65	-6.604285097692331	-6.816324441430879	-8.504883
S365P	-0.82	-4.083927820519904	-3.282131397714693	-5.260254
S365Q	-1.1	-4.897448812327806	-6.122348633500224	-7.592285
S365R	-0.94	-4.6562426297436	-5.255617926261039	-6.849304
S365T	-0.55	-3.6619681052022894	-3.8978430833631137	-4.724365
S365V	0.36	-4.610005033565066	-3.8391724269240513	-5.9588013
S365W	-1.04	-11.456259902338282	-9.478960595868102	-11.550476
S365Y	-0.62	-7.85511082244598	-8.113179288817264	-9.942993
S365*	-0.9
G366A	-0.97	-8.257361024880952	-8.840744397994058	-10.295654
G366C	-1.12	-11.884097068691512	-11.202028870988215	-13.256775
G366D	-1.01	-6.2979936488794594	-9.368989150031666	-9.562073
G366E	-0.88	-7.032602113157144	-7.888619184644995	-8.726196
G366F	-1.01	-6.6038995206567686	-10.769498920835758	-10.594971
G366H	-0.96	-11.88409706869145	-11.202028870988215	-13.231384
G366I	-0.98	-9.33034964048348	-10.511885059472206	-11.84906
G366K	-1.03	-6.26954725988232	-9.113465792626812	-9.316467
G366L	-0.99	-8.658115474269593	-9.003223767069358	-10.6698
G366M	-0.98	-11.884097068692562	-11.202028870988215	-13.232788
G366N	-1.04	-7.892673758923246	-9.30975251527616	-10.811707
G366P	-1.02	-8.257836366706472	-8.831613141410344	-10.3255005
G366Q	-1.01	-7.750158342545856	-8.784191970882603	-10.123169
G366R	-0.9	-6.399718114121171	-8.174015950663488	-8.924988
G366S	-1.01	-7.806382762353001	-9.157702002205951	-10.483276
G366T	-1.02	-7.025596515221395	-9.893177184512751	-10.371277
G366V	-0.98	-8.792641604879849	-9.591123804808376	-10.989868
G366W	-1.01	-5.909161115860998	-11.056318742117584	-9.966797
G366Y	-0.96	-9.33034964048348	-10.403095235275032	-12.170776
G366*	-0.95
G367A	-0.97	-7.566592627736325	-9.124319321448638	-10.482849
G367C	-1.02	-9.353921514885556	-9.538410797703364	-11.568054
G367D	-0.94	-12.240466440920866	-10.439083990043628	-13.226196
G367E	-0.9	-7.082510070123547	-7.476709195607327	-8.957397
G367F	-0.96	-12.24046644094359	-10.439083990043628	-13.345459
G367H	-1.03	-12.240466440957864	-10.439083990043628	-12.992493
G367I	-1.0	-8.261375580099822	-8.364335996553564	-10.05426
G367K	-0.96	-9.268323994086328	-9.199215821197868	-11.2630005
G367L	-0.96	-12.240466441015364	-10.439083990043628	-13.396057
G367M	-1.09	-12.240466440948616	-10.439083990043628	-13.155762
G367N	-1.08	-9.353921514885556	-9.414660629844548	-11.520691
G367P	-1.02	-12.2404664409632	-10.439083990043628	-13.319763
G367Q	-0.98	-9.353921514885556	-9.351062301721868	-11.359375
G367R	-0.97	-7.562245408604534	-7.979929144876223	-9.104187
G367S	-0.97	-3.9999292964108353	-9.949903398119204	-8.6203
G367T	-0.95	-12.211184345487272	-10.436761895367226	-13.220276
G367V	-0.94	-9.353921514885556	-9.80442687474033	-11.805481
G367W	-0.91	-9.849596964622943	-10.000562179782207	-11.603149
G367Y	-0.98	-12.24046644101452	-10.439083990043628	-13.276184
G367*	-1.01
D368A	-0.97	-8.910993877584419	-8.98492762119622	-10.789551
D368C	-0.96	-12.359896773135668	-10.240038994882523	-13.141663
D368E	-0.9	-7.402861687358897	-7.436269102870938	-9.291199
D368F	-1.08	-12.35989677313567	-10.240038994882523	-13.261902
D368G	-0.98	-7.2323333391289	-7.338032206313073	-8.863281
D368H	-0.9	-8.667934548241602	-8.418229062392129	-10.442505
D368I	-0.99	-12.050476640581648	-10.224364369977138	-13.077454
D368K	-1.04	-12.128381552587191	-10.22542477437537	-13.058777
D368L	-1.05	-12.359896773135668	-10.240038994882523	-13.198181
D368M	-0.99	-12.359896773135668	-10.240038994882523	-13.046997
D368N	-0.84	-6.639032711668042	-6.788497758820085	-8.314575
D368P	-0.99	-9.378572510348022	-9.3096957572443	-11.453552
D368Q	-1.1	-12.359896773135668	-10.240038994882523	-13.2724
D368R	-0.99	-12.359896773135668	-10.240038994882523	-13.20697
D368S	-1.02	-8.687767847416742	-8.55973612121852	-10.5824585
D368T	-1.01	-8.821414354119748	-8.623487297728389	-10.595154
D368V	-1.0	-9.099706237019026	-9.26007254375122	-11.091675
D368W	-0.97	-12.359896773135668	-10.240038994882523	-13.111694
D368Y	-0.81	-11.172602435651395	-10.063310284083856	-12.342285
D368*	-1.03
P369A	-0.32	-4.44088580979115	-5.927399066105863	-6.454956
P369C	0.03	-10.955641100139552	-10.463666302072395	-11.125366
P369D	0.14	-6.421883788588332	-8.049521707638633	-8.66748
P369E	-0.63	-8.57174537197035	-9.627948271646346	-10.0755005
P369F	-1.03	-9.817666867085922	-10.167618500790468	-10.80365
P369G	-1.04	-8.571745539730617	-9.801207055571467	-10.0252075
P369H	-0.71	-8.571745456787996	-9.476711557280396	-9.979492
P369I	-1.04	-2.8964695114876906	-5.617173479593475	-5.125305
P369K	-0.76	-7.2279224809891875	-8.305819700530265	-9.120605
P369L	-1.0	-0.0248456985696883	-3.549660290911561	-2.899353
P369M	-0.88	-5.010755375967381	-7.117048594827793	-7.3269043
P369N	-0.89	-8.571745324126395	-9.726535768037593	-10.119263
P369Q	-0.45	-4.398078249270572	-4.263238387111414	-5.305176
P369R	-1.02	-5.627090223312396	-8.282084531270812	-8.148499
P369S	-0.92	-4.532212809433844	-4.756795128876547	-5.6080933
P369T	-0.86	-6.012545129467755	-6.234317549568004	-7.1412964
P369V	-1.1	-3.1792088213769216	-5.952631337037019	-6.041382
P369W	-1.01	-8.571745389605287	-9.451006077216334	-10.205505
P369Y	-0.91	-8.571745439800768	-9.435288319803476	-10.180298
P369*	-1.02
E370A	-0.95	-6.533732453404868	-9.14301228604927	-9.562256
E370C	-0.99	-12.183518123144108	-10.53530522559413	-12.945984
E370D	-0.78	-8.069922087430585	-8.445725258170569	-9.787781
E370F	-0.97	-12.183518122987127	-10.53530522559413	-13.004456
E370G	-0.94	-7.23292419459132	-7.875664915918605	-9.186462
E370H	-1.1	-12.183518122956814	-10.53530522559413	-12.989502
E370I	-0.95	-12.183518123435045	-10.53530522559413	-12.766296
E370L	-0.99	-9.36365082469509	-9.538788954067968	-11.123962
E370M	-1.0	-12.18351812298904	-10.53530522559413	-12.870056
E370N	-0.98	-7.986409443398791	-8.247420163067545	-9.693481
E370P	-1.0	-9.36365082469509	-9.591410657529195	-11.34436
E370R	-1.0	-9.36365082469509	-9.800502827649323	-11.270752
E370S	-1.0	-12.18351812322177	-10.53530522559413	-12.850891
E370T	-0.99	-8.679157092027687	-8.919823724370417	-10.5529785
E370V	-0.94	-8.679156977468265	-8.981915292994017	-10.435852
E370Y	-0.98	-9.36365082469509	-9.53896989599616	-11.316162
E370*	-0.87
I371A	-1.34	-4.77282577647277	-10.235616197089255	-8.144348
I371C	-1.0	-9.17440920157475	-10.32218634785579	-10.237671
I371D	-1.0	-9.174053633860009	-10.440131510888705	-10.304565
I371F	-0.93	-8.460763993571401	-9.69742856134144	-9.590576
I371G	-1.0	-9.17440920157475	-10.58912647102261	-10.289001
I371H	-1.0	-11.752291917325635	-11.43521204919648	-11.412781
I371K	-1.0	-9.17440920157475	-10.348572347826916	-10.350952
I371L	-1.0	-4.670467966455719	-6.024604253626421	-5.4260864
I371M	-1.24	-8.12339058459186	-9.224456623731385	-9.110657
I371N	-1.0	-8.306664234722842	-9.46381156761845	-9.125
I371P	-1.0	-9.17440920157475	-10.57012459389307	-10.610107
I371Q	-1.0	-9.17440920157475	-10.604387476937063	-11.026306
I371R	-1.0	-11.752291917335576	-11.43521204919648	-11.364075
I371S	-1.0	-6.849565364732012	-9.70594545129643	-9.067505
I371T	-1.18	-4.432944229989756	-6.938738496050064	-5.963501
I371V	0.05	-1.8587555607428587	-5.021785257464217	-3.3081055
I371W	-1.0	-11.752291917343143	-11.43521204919648	-11.359863
I371Y	-1.0	-9.17440920157475	-10.362927137298357	-10.506897
I371*	-1.0
V372A	-1.05	-2.279746966869172	-5.278137638413682	-4.149475
V372C	-0.75	-8.2856956687727	-9.952577381816807	-9.8479
V372D	-1.26	-7.212514109391972	-9.013536781061704	-9.164856
V372E	-1.12	-2.808180310011883	-3.593680870026219	-3.7963867
V372F	-1.14	-10.65896334233867	-10.64630743918724	-10.965454
V372G	-1.19	-7.475199309601885	-8.805580846284101	-9.119568
V372H	-1.14	-10.658960306657915	-10.64630743918724	-11.094482
V372I	-0.91	-2.515485040653945	-4.320683665178876	-3.696106
V372K	-1.37	-4.669396303126617	-6.7274199895528	-6.8982544
V372L	-0.88	-5.257346007223872	-7.0685216092570045	-6.8930664
V372M	-1.1	-3.8036877084988183	-5.367823658665657	-5.647156
V372N	-1.19	-7.189150413718228	-8.768706808854404	-8.979065
V372P	-1.25	-6.696879179969892	-8.107638479857997	-8.637756
V372Q	-1.14	-4.810374075164101	-6.8189456281306775	-6.740906
V372R	-1.24	-4.822316142740941	-7.68352613830757	-7.4000854
V372S	-1.29	-4.829626986767703	-7.458134909613364	-7.341675
V372T	-1.0	0.4153229217884506	-3.340916225386536	-3.1832886
V372W	-1.19	-10.65896368001679	-10.64630743918724	-10.95636
V372Y	-1.23	-10.658965259842375	-10.64630743918724	-10.908569
V372*	-1.12
R373A	-0.42	-0.8182152760878129	-1.421964796500106	-1.0692749
R373C	-0.63	-4.713233233202816	-5.515732941994429	-5.0025635
R373D	-0.18	-4.060911291294207	-4.48111209633953	-4.484192
R373E	0.36	-2.1963274692716395	-2.683157927646789	-2.6081543
R373F	-0.32	-0.1553291071778931	-2.248166966262943	-1.6268921
R373G	-1.07	-3.712172455273197	-4.089523513114273	-3.8811035
R373H	-0.09	-0.676358277778681	-2.5365021886245813	-2.2702026
R373I	-1.04	-2.68573390067764	-3.292899568971734	-3.012268
R373K	0.34	-0.4511151783475758	-1.1889514105241688	-0.635376
R373L	-0.47	0.4307275118461238	0.2421737642289372	0.6678467
R373M	0.07	3.750745865085554	3.041732532070455	4.4002075
R373N	0.24	-0.2558335258938279	-2.7551519757944334	-2.1951904
R373P	-1.18	-3.8212550169279536	-4.351866002835777	-4.232788
R373Q	0.43	-1.1540830448009805	-2.029090940461174	-1.5636597
R373S	-0.83	-0.0872459596862733	-1.3840927391029254	-0.831604
R373T	-0.5	3.842779008717383	1.1023517419744169	2.7998047
R373V	-0.49	-1.317126539105508	-1.999244906099193	-1.6574707
R373W	-0.99	-4.002518978997921	-4.509644188648963	-4.802063
R373Y	-0.92	0.5540059055164344	-4.238980562196957	-2.9464722
R373*	-0.98
H374A	-1.06	-9.268348376300386	-10.076805357735338	-10.362671
H374C	-0.99	-11.74740329210408	-10.7635565923556	-11.477295
H374D	-1.02	-8.201201840229968	-8.727787064565746	-9.204163
H374E	-1.19	-11.747403292104998	-10.7635565923556	-11.369568
H374F	-0.92	-4.583698415729175	-5.574280842220105	-5.3292847
H374G	-1.12	-11.747403292107627	-10.7635565923556	-11.229797
H374I	-0.66	-5.740628254119058	-6.65556416659274	-6.812866
H374K	-1.03	-9.268348376300386	-9.688860761723165	-10.169861
H374L	-0.94	-3.8007960104440928	-5.862657441239207	-4.7140503
H374M	-1.07	-3.665377689784193	-11.881667531017229	-8.058899
H374N	-1.01	-7.744388093221838	-8.314790816159075	-8.273376
H374P	-1.04	-7.387641651878048	-8.34418952908527	-8.242493
H374Q	-0.95	-7.631367236117465	-8.10954493738609	-8.346069
H374R	-1.1	-7.5252455471869615	-8.13197433748337	-8.378296
H374S	-1.05	-7.694557966447552	-8.290766220180558	-8.587891
H374T	-0.85	-7.401831006192432	-8.781636511919714	-8.6657715
H374V	-1.1	-8.599945190152892	-9.66002266937994	-9.795776
H374W	-0.59	-8.578038999415911	-9.133970921752734	-9.616699
H374Y	-0.88	-5.30691568480349	-6.108894445695114	-5.6257935
H374*	-1.05
S375A	-0.64	-7.912731676675757	-6.541479603669359	-8.319458
S375C	-0.02	-8.160813826774278	-6.695999652419232	-8.799072
S375D	-1.09	-11.354508763125976	-8.706542467729605	-10.595398
S375E	-0.97	-11.354504933387805	-8.706542467729605	-10.574402
S375F	0.63	-5.530248099770748	-6.551619915422634	-7.513855
S375G	-1.02	-7.551991444168223	-6.4086862486065	-8.124695
S375H	0.63	-1.978580852196063	-4.224037581676384	-5.3674927
S375I	-0.8	-4.069405756836578	-2.305230643323739	-4.6690674
S375K	-0.98	-7.352667788131769	-6.264849905066512	-7.9295654
S375L	-0.05	-8.294221309884112	-7.310070586533129	-8.671692
S375M	0.04	-4.075152139214455	-3.7596431209676666	-4.838684
S375N	-0.15	-3.689699837102716	-2.381728902415489	-3.3273926
S375P	-0.98	-11.354504882766904	-8.706542467729605	-10.5598755
S375Q	-0.55	-8.34225573646063	-6.873239049329641	-8.856873
S375R	-0.88	-6.3584840276972105	-5.115610791332074	-7.06958
S375T	0.44	-2.0751283644677967	0.0151456939347554	-2.088501
S375V	-0.99	-7.206743856563104	-6.109286445824125	-8.18866
S375W	0.36	-3.184193172069345	-8.896414011171146	-7.2907715
S375Y	0.64	-6.548314815732745	-5.785669640709784	-7.492676
S375*	-0.78
F376A	-0.94	-8.624360468373464	-8.662014286556769	-9.9244995
F376C	-1.11	-8.128090615342218	-7.932915906780181	-9.310486
F376D	-0.98	-11.981295400937784	-10.336773193510451	-11.889954
F376E	-0.96	-11.981295400937809	-10.336773193510451	-11.8671875
F376G	-1.02	-9.9650552048071	-9.94428229673531	-10.728455
F376H	-1.02	-7.542251432429177	-8.583774489341522	-9.652283
F376I	-0.9	-7.124359223108311	-7.325556401513495	-8.577393
F376K	-1.03	-11.981295400938023	-10.336773193510451	-11.999878
F376L	-0.95	-5.124089912996094	-5.4279641983957845	-5.9678955
F376M	-0.83	-6.93586303030329	-9.315363457344574	-9.48468
F376N	-1.03	-11.98129540093782	-10.336773193510451	-11.7821045
F376P	-1.02	-11.98129540093802	-10.336773193510451	-11.82019
F376Q	-1.02	-8.48370075113953	-7.967307042856191	-9.413757
F376R	-1.02	-11.981295400937851	-10.336773193510451	-11.954102
F376S	-0.95	-6.644911835867003	-8.363718052294644	-8.225403
F376T	-0.62	-3.733045720519045	-11.837955502318437	-8.027161
F376V	-0.91	-4.760286108106989	-4.946337701680022	-5.2770996
F376W	-1.04	-11.98129540093787	-10.336773193510451	-11.987793
F376Y	-0.04	-7.7833594801815185	-7.620915887046067	-8.826965
F376*	-0.98
N377A	-0.19	-8.19613435540766	-9.06819978623571	-9.692078
N377C	0.02	-8.628638478498475	-9.223029478617718	-9.770996
N377D	-0.84	-8.916198752079744	-9.18745672642217	-10.070251
N377E	-0.89	-9.300352854975284	-9.607893261077152	-10.394653
N377F	-0.95	-9.300352854975284	-9.614036071664486	-10.446777
N377G	-1.0	-11.84363882349713	-10.573761090202424	-11.567078
N377H	-1.02	-8.605562599694741	-9.141900851713215	-9.74176
N377I	0.0	-3.972139019097408	-4.562093297725369	-4.1795654
N377K	-0.93	-7.756745156119544	-8.04699026781418	-8.58136
N377L	0.16	-7.539250105879701	-9.311757795248925	-9.796692
N377M	-0.17	-8.179221690794886	-8.772483174077024	-9.359558
N377P	-0.27	-11.843638810291418	-10.573761090202424	-11.6015625
N377Q	-0.93	-6.55914398589932	-9.065654477675707	-8.664307
N377R	-1.0	-8.628638592109517	-8.9618597866247	-9.794006
N377S	-0.83	-5.612036881522613	-6.474722926968752	-6.881958
N377T	0.18	-4.100533120377858	-4.299173760842677	-4.8449707
N377V	0.49	-7.211307780300484	-7.527394791952247	-8.514282
N377W	-1.02	-11.843638844430906	-10.573761090202424	-11.647949
N377Y	-1.05	-7.536656236489144	-7.863457891205144	-8.765259
N377*	-1.09
C378A	-1.04	-12.435881633155812	-10.026250939056808	-13.546265
C378D	-1.05	-9.385616484547818	-9.0123360395728	-11.5252075
C378E	-1.07	-12.435881633156283	-10.026250939056808	-13.469849
C378F	-1.03	-9.385616484547818	-9.663666822204505	-11.584351
C378G	-0.98	-8.018808583066118	-7.480648073794327	-9.774292
C378H	-1.05	-12.435881633156455	-10.026250939056808	-13.419861
C378I	-0.98	-12.435881633156567	-10.026250939056808	-13.523804
C378K	-1.06	-12.435881633156646	-10.026250939056808	-13.322449
C378L	-1.02	-8.69232111324469	-8.533452232832133	-11.402283
C378M	-1.17	-12.435881633156605	-10.026250939056808	-13.255554
C378N	-1.02	-12.435881633157678	-10.026250939056808	-13.248779
C378P	-1.02	-12.43588163315751	-10.026250939056808	-13.402771
C378Q	-1.01	-12.435881633157155	-10.026250939056808	-13.391174
C378R	-1.02	-7.790760487359202	-7.414507603178208	-9.067688
C378S	-1.01	-8.16608166690988	-7.735459147344954	-9.975769
C378T	-1.0	-12.435881633157468	-10.026250939056808	-13.289673
C378V	-0.82	-9.280731946155075	-8.86954843841977	-11.427856
C378W	-0.98	-7.967979479334029	-7.55904862387797	-9.733582
C378Y	-0.79	-8.8107114302788	-8.492063445075473	-10.36145
C378*	-1.0
G379A	-0.14	-3.3970784217810484	-3.843465097023	-3.7080688
G379C	-1.0	-11.19750188473591	-10.615005795629711	-11.090698
G379D	-0.71	-7.2225551729488275	-8.92092882928091	-9.155151
G379E	-0.61	-5.714033044821871	-6.18055030828782	-6.58136
G379F	-0.57	-11.19750290539644	-10.615005795629711	-11.070984
G379H	-0.77	-4.5253049979668285	-9.318059474840991	-7.8771973
G379I	-0.99	-7.536462137716702	-8.433258372419914	-9.218262
G379K	-0.7	-3.798060765996629	-5.534877855632658	-5.961487
G379L	-0.97	-8.117345737799454	-9.44254724923394	-9.566101
G379M	-0.45	-4.997639967344237	-6.34350174985957	-7.1019897
G379N	-0.54	-6.700297471534288	-7.554563465057072	-7.9606934
G379P	-1.06	-11.197502175696592	-10.615005795629711	-10.993652
G379Q	0.09	-3.825328208493556	-5.277174541035492	-5.9334717
G379R	-0.92	-0.3999439305110552	-3.870237997791264	-2.6643677
G379S	-1.03	-8.09291956764064	-9.06069050705628	-9.560303
G379T	-1.0	-10.505318044004287	-10.47155054463019	-10.934692
G379V	-0.88	-8.697763908044573	-9.697020064274966	-9.928467
G379W	-0.91	-8.092919536525583	-8.897968380057137	-9.365784
G379Y	-0.44	-7.410357814796646	-8.61477893436495	-9.116699
G379*	-0.97
G380A	-0.18	-9.386644521045191	-9.21800347188946	-11.112854
G380C	-0.71	-12.685389603437454	-10.362508897979296	-13.374084
G380D	-0.99	-12.685389603230028	-10.362508897979296	-13.358887
G380E	-0.84	-6.46817701642267	-6.832531229902088	-7.9002686
G380F	-0.96	-12.685389603247344	-10.362508897979296	-13.289856
G380H	-0.87	-12.6853896032258	-10.362508897979296	-13.374084
G380I	-0.97	-12.68538960298349	-10.362508897979296	-13.385681
G380K	-0.99	-8.473376762253736	-8.18047956270675	-10.276489
G380L	-1.0	-12.685389603303044	-10.362508897979296	-13.514465
G380M	-0.28	-12.68538960264046	-10.362508897979296	-13.3532715
G380N	-1.02	-12.685389602874718	-10.362508897979296	-13.376099
G380P	0.27	-12.685389603000552	-10.362508897979296	-13.299683
G380Q	-0.88	-12.685389602701328	-10.362508897979296	-13.473572
G380R	-0.97	-7.072154856844376	-6.790092089997415	-8.351685
G380S	-0.44	-12.685389602682754	-10.362508897979296	-13.428467
G380T	-0.61	-12.685389602707817	-10.362508897979296	-13.367065
G380V	-0.72	-12.685389602627248	-10.362508897979296	-13.51886
G380W	-0.55	-8.255933347123252	-8.20467354898301	-9.721069
G380Y	-0.92	-12.685389602561036	-10.362508897979296	-13.26178
G380*	-1.03
