## Supplementary material for "Learning from pre-pandemic data to forecast viral escape": Data S3

### Sheet: no_glycosylation
Hyperparam search for temperature scaling of dissimilarity term (keeping other temperatures fixed at 1.0) - Reported values are AUROC
Temperature	FLU	HIV	RBD-Bloom	RBD-Xie	Average
0.01	0.676481	0.682635	0.601969	0.72206	0.670786
0.1	0.700899	0.697558	0.630247	0.734776	0.69087
0.5	0.810597	0.749321	0.747935	0.782095	0.772487
1	0.870275	0.776376	0.806002	0.795293	0.811986
2	0.896504	0.785237	0.831168	0.791436	0.826086
10	0.903814	0.778501	0.837902	0.770749	0.822741
100	0.901455	0.773704	0.836548	0.761797	0.818376
Maximum AUROC	0.903814	0.785237	0.837902	0.795293	0.826086
Optimal temperature value	10	2	10	1	2
Hyperparam search for temperature scaling of fitness term (keeping accessibilty temperature fixed at 1.0 and dissimilarity fixed at 2.0) - Reported values are AUROC
Temperature	FLU	HIV	RBD-Bloom	RBD-Xie	Average
0.01	0.873623	0.732226	0.81761	0.791973	0.803858
0.1	0.8807	0.74235	0.821689	0.791623	0.80909
0.5	0.896219	0.767887	0.831794	0.793355	0.822314
1	0.896504	0.785237	0.831168	0.791436	0.826086
2	0.88908	0.798926	0.822744	0.787288	0.824509
10	0.865021	0.812687	0.796901	0.776666	0.812819
100	0.85337	0.815072	0.784062	0.770989	0.805873
Maximum AUROC	0.896504	0.815072	0.831794	0.793355	0.826086
Optimal temperature value	1	100	0.5	0.5	1
Hyperparam search for temperature scaling of accessibility term (keeping accessibility temperature fixed at 1.0 and dissimilarity fixed at 2.0) - Reported values are AUROC
Temperature	FLU	HIV	RBD-Bloom	RBD-Xie	Average
0.01	0.871105	0.765116	0.821834	0.774043	0.808024
0.1	0.877744	0.772298	0.82846	0.775164	0.813416
0.5	0.896897	0.792595	0.834267	0.786169	0.827482
1	0.896504	0.785237	0.831168	0.791436	0.826086
2	0.88276	0.760677	0.819786	0.792363	0.813896
10	0.836176	0.706629	0.78988	0.78537	0.779514
100	0.814988	0.687599	0.777119	0.780373	0.76502
Maximum AUROC	0.896897	0.792595	0.834267	0.792363	0.827482
Optimal temperature value	0.5	0.5	0.5	2	0.5

### Sheet: glycosylation
Hyperparam search for temperature scaling of dissimilarity term (keeping other temperatures fixed at 1.0) - Reported values are AUROC
Temperature	FLU	HIV	RBD-Bloom	RBD-Xie	Average
0.01	0.673077	0.850912	0.601969	0.72206	0.712004
0.1	0.696373	0.856497	0.630247	0.734776	0.729473
0.5	0.806802	0.866815	0.747935	0.782095	0.800912
1	0.865895	0.86826	0.806002	0.795293	0.833863
2	0.892533	0.854901	0.831168	0.791436	0.842509
10	0.90439	0.805112	0.837902	0.770749	0.829538
100	0.903104	0.783518	0.836548	0.761797	0.821242
Maximum AUROC	0.90439	0.86826	0.837902	0.795293	0.842509
Optimal temperature value	10	1	10	1	2
Hyperparam search for temperature scaling of fitness term (keeping accessibilty temperature fixed at 1.0 and dissimilarity fixed at 2.0) - Reported values are AUROC
Temperature	FLU	HIV	RBD-Bloom	RBD-Xie	Average
0.01	0.871471	0.861822	0.81761	0.791973	0.835719
0.1	0.879719	0.837822	0.821689	0.791623	0.832713
0.5	0.893365	0.841127	0.831794	0.793355	0.83991
1	0.892533	0.854901	0.831168	0.791436	0.842509
2	0.884103	0.868444	0.822744	0.787288	0.840645
10	0.858175	0.877186	0.796901	0.776666	0.827232
100	0.846169	0.87595	0.784062	0.770989	0.819292
Maximum AUROC	0.893365	0.877186	0.831794	0.793355	0.842509
Optimal temperature value	0.5	10	0.5	0.5	1
Hyperparam search for temperature scaling of accessibility term (keeping fitness temperature fixed at 1.0 and dissimilarity fixed at 2.0) - Reported values are AUROC
Temperature	FLU	HIV	RBD-Bloom	RBD-Xie	Average
0.01	0.867599	0.832457	0.821834	0.774043	0.823983
0.1	0.874127	0.839514	0.82846	0.775164	0.829316
0.5	0.892841	0.854645	0.834267	0.786169	0.841981
1	0.892533	0.854901	0.831168	0.791436	0.842509
2	0.878715	0.850982	0.819786	0.792363	0.835461
10	0.83168	0.836225	0.78988	0.78537	0.810789
100	0.810303	0.825998	0.777119	0.780373	0.798448
Maximum AUROC	0.892841	0.854901	0.834267	0.792363	0.842509
Optimal temperature value	0.5	1	0.5	2	1
