## Supplementary material for "Learning from pre-pandemic data to forecast viral escape": Data S5: strain_neutralization.csv

Lineage	WHO Nomenclature	Mutations	Fold Reduction	EVEscape
B.1.1.7	Alpha	H69del,V70del,Y144del,N501Y,A570D,D614G,P681H,T716I,S982A,D1118H	0.11305829401658467	21.55286506609371
B.1.1.7+E484K	Alpha	H69del,V70del,Y144del,E484K,N501Y,A570D,D614G,P681H,T716I,S982A,D1118H	0.5960220363306452	25.83588908680941
B.1.351	Beta	L18F,D80A,D215G,L242del,A243del,L244del,R246I,K417N,E484K,N501Y,D614G,A701V	0.699839463048648	33.563222183232654
B.1.351*	Beta	D80A,D215G,L242H,K417N,E484K,N501Y,D614G,A701V	0.2772838325115052	30.018005760033613
B.1.351**	Beta	D80A,D215G,L242del,A243del,L244del,K417N,E484K,N501Y,D614G,A701V	0.6468534537860209	26.27866026233004
P.1	Gamma	L18F,T20N,P26S,D138Y,R190S,K417T,E484K,N501Y,H655Y,T1027I,V1176F	0.2811662816961377	36.90252676378307
B.1.617.2	Delta	T19R,G142D,E156G,F157del,R158del,K417N,L452R,T478K,D614G,P681R,D950N	0.29610704636745544	33.53117201588838
AY.1	Delta	T19R,T95I,G142D,E156G,F157del,R158del,W258L,K417N,L452R,T478K,K558N,D614G,P681R,D950N	0.28474897112115083	44.394409769554514
B.1.427/B.1.429	Epsilon	S13I,W152C,L452R,D614G	0.32394687534812855	13.605281507415782
B.1.526	Iota	L5F,T95I,D253G,E484K,D614G,A701V	0.05031730920479588	20.731997735261384
B.1.617.1	Kappa	L452R,E484Q,D614G,P681R	0.08799062441302166	15.112999371444653
C.37	Lambda	G75V,T76I,R246del,S247del,Y248del,L249del,T250del,P251del,G252del,D253N,L452Q,F490S,D614G,T859N	0.1819061308533641	23.78575870743846
C.37*	Lambda	G75V,T76I,L452Q,F490S,D614G,T859N	0.08029446545087902	20.327952229079123
BA.1	Omicron	A67V,H69del,V70del,T95I,G142D,V143del,Y144del,Y145del,N211I,L212V,ins214EPE,G339D,S371L,S373P,S375F,K417N,N440K,G446S,S477N,T478K,E484A,Q493R,G496S,Q498R,N501Y,Y505H,T547K,D614G,H655Y,N679K,P681H,N764K,D796Y,N856K,Q954H,N969K,L981F	1.605548319173783	106.29684661874704
BA.2	Omicron	T19I,L24del,P25del,P26del,A27S,G142D,V213G,G339D,S371L,S373P,S375F,T376A,D405N,R408S,K417N,N440K,S477N,T478K,E484A,Q493R,Q498R,N501Y,Y505H,D614G,H655Y,N679K,P681H,N764K,D796Y,Q954H,N969K	1.0535477349869267	98.43092387824713
BA.4/5	Omicron	T19I,L24del,P25del,P26del,A27S,H69del,V70del,G142D,V213G,G339D,S371F,S373P,S375F,T376A,D405N,R408S,K417N,N440K,L452R,S477N,T478K,E484A,F486V,Q498R,N501Y,Y505H,D614G,H655Y,N679K,P681H,N764K,D796Y,Q954H,N969K	1.2502636844309387	101.63247590617586
A.VOI.V2		D80Y,Y144del,I210del,D215G,R246del,S247del,Y248del,L249M,W258L,R346K,T478R,E484K,H655Y,P681H,Q957H	0.4502612687351011	36.62358169416779
B.1.1.298		Y453F,D614G,I692V,M1229I	0.024200690320592556	11.092543204836346
B.1.160		S477N,S494P,D614G,K1191N	0.01687007526529993	13.786243713836459
B.1.258		H69del,V70del,L189F,N439K,D614G,V772I	-0.03854068633745732	12.460812096703528
B.1.517		G181V,G252V,N501T,D614G,P812L	-0.03290067873267614	17.432793967688326
